# Allosteric regulation of the tyrosine phosphatase PTP1B by a protein-protein interaction

**DOI:** 10.1101/2024.07.16.603632

**Authors:** Cassandra A. Chartier, Virgil A. Woods, Yunyao Xu, Anne E. van Vlimmeren, Andrew C. Johns, Marko Jovanovic, Ann E. McDermott, Daniel A. Keedy, Neel H. Shah

**Affiliations:** Department of Chemistry, Columbia University, New York, NY 10027; Structural Biology Initiative, CUNY Advanced Science Research Center, New York, NY 10031; Department of Biological Sciences, Columbia University, New York, NY 10027; PhD Program in Biochemistry, CUNY Graduate Center, New York, NY 10016; Department of Chemistry and Biochemistry, City College of New York, New York, NY 10031; PhD Programs in Biochemistry, Biology, & Chemistry, CUNY Graduate Center, New York, NY 10016

**Keywords:** Protein tyrosine phosphatase, PTP1B, allostery, Grb2, SH3 domain, protein-protein interaction, mass spectrometry

## Abstract

The rapid identification of protein-protein interactions has been significantly enabled by mass spectrometry (MS) proteomics-based methods, including affinity purification-MS, crosslinking-MS, and proximity-labeling proteomics. While these methods can reveal networks of interacting proteins, they cannot reveal how specific protein-protein interactions alter protein function or cell signaling. For instance, when two proteins interact, there can be emergent signaling processes driven purely by the individual activities of those proteins being co-localized. Alternatively, protein-protein interactions can allosterically regulate function, enhancing or suppressing activity in response to binding. In this work, we investigate the interaction between the tyrosine phosphatase PTP1B and the adaptor protein Grb2, which have been annotated as binding partners in a number of proteomics studies. This interaction has been postulated to co-localize PTP1B with its substrate IRS-1 by forming a ternary complex, thereby enhancing the dephosphorylation of IRS-1 to suppress insulin signaling. Here, we report that Grb2 binding to PTP1B also allosterically enhances PTP1B catalytic activity. We show that this interaction is dependent on the proline-rich region of PTP1B, which interacts with the C-terminal SH3 domain of Grb2. Using NMR spectroscopy and hydrogen-deuterium exchange mass spectrometry (HDX-MS) we show that Grb2 binding alters PTP1B structure and/or dynamics. Finally, we use MS proteomics to identify other interactors of the PTP1B proline-rich region that may also regulate PTP1B function similarly to Grb2. This work presents one of the first examples of a protein allosterically regulating the enzymatic activity of PTP1B and lays the foundation for discovering new mechanisms of PTP1B regulation in cell signaling.

**Significance Statement:** Protein-protein interactions are critical for cell signaling. The interaction between the phosphatase PTP1B and adaptor protein Grb2 co-localizes PTP1B with its substrates, thereby enhancing their dephosphorylation. We show that Grb2 binding also directly modulates PTP1B activity through an allosteric mechanism involving the proline-rich region of PTP1B. Our study reveals a novel mode of PTP1B regulation through a protein-protein interaction that is likely to be exploited by other cellular interactors of this important signaling enzyme.
