## Supplementary material for "Allosteric regulation of the tyrosine phosphatase PTP1B by a protein-protein interaction": Table S1

### Sheet: apo PTP1B
Residue	Type	H	N
1	MET	8.48671	119.154
3	MET	7.60944	120.439
6	GLU	8.13276	121.543
8	GLU	8.1591	117.948
12	LYS	8.27852	118.151
13	SER	7.46124	111.403
14	GLY	7.73298	113.138
15	SER	7.70367	111.433
16	TRP	7.03895	121.936
17	ALA	8.6085	119.52
18	ALA	7.54369	122.758
19	ILE	7.813	119.27
20	TYR	8.45307	120.2
21	GLN	8.00711	118.134
22	ASP	7.67702	120.798
23	ILE	7.5587	120.36
24	ARG	7.57307	117.817
26	GLU	7.6989	117.806
27	ALA	7.30266	123.373
28	SER	7.87416	117.128
29	ASP	7.95563	122.5
30	PHE	6.66966	119.538
32	CYS	9.0381	126.246
33	ARG	9.38016	121.846
34	VAL	9.41849	121.436
35	ALA	8.40457	121.658
36	LYS	6.68486	111.148
37	LEU	7.36656	123.574
39	LYS	8.0018	114.167
40	ASN	7.61736	116.913
41	LYS	7.29348	123.505
42	ASN	8.27534	113.695
43	ARG	7.75824	115.063
45	ARG	9.08425	126.199
46	TYR	9.31801	117.413
48	ASP	8.4669	113.117
49	VAL	6.88919	119.371
50	SER	7.79379	123.578
52	PHE	7.13466	124.397
53	ASP	9.16041	124.686
54	HIS	8.90712	115.506
55	SER	6.26039	108.327
56	ARG	7.19369	123.073
57	ILE	7.00436	122.165
58	LYS	8.41422	127.732
59	LEU	9.14719	125.604
60	HIS	9.43447	124.047
61	GLN	7.33883	119.652
62	GLU	8.35292	121.24
63	ASP	8.21526	118.65
64	ASN	7.34978	114.163
65	ASP	8.02556	126.179
66	TYR	7.87705	118.686
68	ASN	8.01345	125.511
69	ALA	7.66291	129.143
70	SER	8.83334	116.794
71	LEU	8.80184	127.075
72	ILE	9.34972	128.084
75	GLU	8.30876	126.289
76	GLU	8.80808	121.38
77	ALA	7.28455	117.204
78	GLN	7.59726	111.985
79	ARG	7.10424	117.862
80	SER	7.63565	118.803
81	TYR	8.46045	116.765
82	ILE	9.30921	122.82
83	LEU	8.45802	128.862
84	THR	8.31917	115.649
85	GLN	6.37394	116.855
88	LEU	7.88386	123.991
90	ASN	8.51123	106.895
91	THR	7.99262	111.527
92	CYS	7.48612	121.414
93	GLY	8.21389	108.755
94	HIS	7.34293	123.756
95	PHE	8.1274	119.592
104	SER	7.39572	118.124
106	GLY	7.18415	102.433
107	VAL	8.71709	120.646
111	ASN	7.37968	114.597
113	VAL	8.83216	121.488
117	GLY	8.48276	105.897
118	SER	7.81897	116.124
119	LEU	8.43464	126.12
122	ALA	7.69605	124.527
123	GLN	8.40366	120.924
124	TYR	6.53577	122.782
125	TRP	6.53515	121.046
133	MET	8.7745	121.266
134	ILE	8.07904	122.228
135	PHE	8.81147	127.954
136	GLU	8.90041	124.358
137	ASP	9.00283	116.487
138	THR	7.38844	108.067
139	ASN	7.89321	120.953
140	LEU	7.34883	117.196
142	LEU	9.06198	129.789
144	LEU	8.88767	128.141
145	ILE	8.78593	129.778
146	SER	7.71114	111.102
147	GLU	8.5356	120.561
148	ASP	8.75807	126.99
149	ILE	8.42051	127.023
150	LYS	8.08114	128.875
152	TYR	7.11252	111.898
153	TYR	6.50546	113.894
155	VAL	8.6445	126.368
162	ASN	8.12638	124.531
163	LEU	8.19163	125.959
164	THR	8.14847	115
165	THR	6.94102	109.222
166	GLN	8.3003	116.549
168	THR	8.36531	113.559
171	ILE	8.15166	127.506
173	HIS	7.97777	117.895
174	PHE	8.63661	117.802
175	HIS	7.8823	123.17
177	THR	7.81394	115.649
181	ASP	8.21437	121.272
182	PHE	7.55432	114.735
184	VAL	7.94219	113.765
189	ALA	8.53308	125
191	PHE	8.25794	122.755
199	ARG	8.30403	120.767
200	GLU	8.38718	120.809
201	SER	7.30883	112.396
202	GLY	7.58189	110.171
203	SER	7.75853	114.016
204	LEU	8.15681	116.361
205	SER	7.27227	116.109
207	GLU	8.06398	117.73
209	GLY	7.21233	104.575
211	VAL	8.92317	125.931
212	VAL	7.59275	126.537
213	VAL	9.52194	129.205
214	HIS	9.09184	121.821
223	GLY	6.27525	106.329
224	THR	7.61026	117.792
225	PHE	7.49275	120.313
226	CYS	7.31192	115.383
227	LEU	8.43148	121.637
228	ALA	7.95309	119.783
229	ASP	7.41967	114.044
230	THR	8.42002	114.629
231	CYS	8.23488	117.83
232	LEU	7.75258	117.172
234	LEU	7.81899	122.441
235	MET	7.7805	117.066
236	ASP	7.10664	116.966
237	LYS	7.89687	117.751
238	ARG	7.84026	117.353
239	LYS	7.87846	118.429
242	SER	7.958	112.526
243	SER	7.56948	115.135
244	VAL	7.12005	123.501
245	ASP	8.2626	129.357
246	ILE	8.33997	126.299
247	LYS	7.725	118.36
249	VAL	8.00773	121.926
250	LEU	8.28774	120.931
251	LEU	8.07498	119.058
253	MET	8.51653	119.362
254	ARG	8.44141	117.738
255	LYS	7.55008	119.045
256	PHE	8.07252	112.707
257	ARG	7.37679	120.694
261	ILE	8.28017	115.734
263	THR	6.59102	105.132
264	ALA	8.50819	123.72
265	ASP	7.74053	116.324
266	GLN	7.71034	119.905
267	LEU	7.42509	123.957
268	ARG	7.75242	121.353
269	PHE	8.09867	117.766
270	SER	7.88996	115.665
271	TYR	7.7555	120.848
272	LEU	8.33572	119.001
273	ALA	8.43384	119.649
274	VAL	7.5941	118.325
277	GLY	8.54259	109.522
278	ALA	8.41049	125.01
279	LYS	7.39216	116.347
280	PHE	7.47324	117.833
282	MET	7.9114	117.959
283	GLY	7.46708	107.993
284	ASP	7.98143	125.838
285	SER	8.22329	118.165
286	SER	8.31817	118.422
292	LYS	7.62254	121.77
298	ASP	8.22047	120.778
299	LEU	7.90802	122.214
300	GLU	8.1046	123.084
304	GLU	8.32527	120.66
305	HIS	8.3281	120.439
306	ILE	7.90618	125.192
311	ARG	8.18194	122.353
314	LYS	8.16852	121.966
315	ARG	8.15246	121.731
316	ILE	8.1121	123.489
318	GLU	8.15803	123.57
327	PHE	8.16795	126.839

### Sheet: PTP1B-Grb2 complex
Residue	Type	H	N
6	GLU	8.12972	121.502
12	LYS	8.31606	118.411
13	SER	7.45064	111.386
14	GLY	7.72697	113.152
15	SER	7.69956	111.443
16	TRP	7.03465	121.912
17	ALA	8.60642	119.521
18	ALA	7.54013	122.734
19	ILE	7.80592	119.276
21	GLN	8.00625	118.128
22	ASP	7.67704	120.824
23	ILE	7.55438	120.423
24	ARG	7.57223	117.79
26	GLU	7.70245	117.817
27	ALA	7.30181	123.368
28	SER	7.86523	117.143
29	ASP	7.95043	122.525
30	PHE	6.66612	119.542
32	CYS	9.0424	126.262
33	ARG	9.38016	121.793
36	LYS	6.68881	111.116
37	LEU	7.36746	123.595
39	LYS	7.99854	114.163
40	ASN	7.62044	116.917
41	LYS	7.29241	123.509
42	ASN	8.27014	113.691
43	ARG	7.75708	115.031
46	TYR	9.31515	117.381
48	ASP	8.46987	113.145
49	VAL	6.88525	119.36
50	SER	7.79399	123.604
52	PHE	7.13911	124.487
53	ASP	9.15953	124.657
54	HIS	8.86602	115.505
55	SER	6.25441	108.333
56	ARG	7.20094	123.178
58	LYS	8.41425	127.786
59	LEU	9.14258	125.603
60	HIS	9.43292	124.057
61	GLN	7.33833	119.626
62	GLU	8.34951	121.255
63	ASP	8.21202	118.642
64	ASN	7.35137	114.189
65	ASP	8.02585	126.187
66	TYR	7.87514	118.609
68	ASN	8.02655	125.543
69	ALA	7.65783	129.094
71	LEU	8.80058	127.037
75	GLU	8.31051	126.296
77	ALA	7.2842	117.206
79	ARG	7.10315	117.85
80	SER	7.63377	118.79
81	TYR	8.45744	116.768
82	ILE	9.31012	122.777
83	LEU	8.45337	128.77
90	ASN	8.51074	106.889
91	THR	7.98671	111.545
92	CYS	7.47836	121.402
93	GLY	8.21081	108.754
94	HIS	7.34498	123.757
95	PHE	8.11978	119.542
104	SER	7.39577	118.12
106	GLY	7.17697	102.461
107	VAL	8.71201	120.649
118	SER	7.81525	116.13
119	LEU	8.43192	126.084
122	ALA	7.70317	124.517
123	GLN	8.4007	120.94
125	TRP	6.53125	121.042
134	ILE	8.07492	122.327
135	PHE	8.81101	128.005
136	GLU	8.89562	124.343
137	ASP	9.00097	116.485
138	THR	7.38525	108.063
139	ASN	7.89849	121.054
140	LEU	7.34525	117.177
142	LEU	9.06601	129.788
145	ILE	8.77391	129.84
146	SER	7.71288	111.127
147	GLU	8.53621	120.646
148	ASP	8.7507	126.973
149	ILE	8.41879	127.026
150	LYS	8.0888	128.926
153	TYR	6.50559	113.855
162	ASN	8.11308	124.543
165	THR	6.94164	109.231
166	GLN	8.29339	116.527
168	THR	8.36522	113.567
171	ILE	8.16726	127.865
173	HIS	7.97921	117.893
174	PHE	8.62169	117.852
175	HIS	7.87053	123.146
177	THR	7.81417	115.606
181	ASP	8.19458	121.347
182	PHE	7.55804	114.746
184	VAL	7.95059	113.744
189	ALA	8.51513	125.059
201	SER	7.3073	112.437
202	GLY	7.5805	110.179
203	SER	7.75973	113.964
204	LEU	8.15914	116.345
205	SER	7.27219	116.104
207	GLU	8.06414	117.757
209	GLY	7.2069	104.581
211	VAL	8.91748	125.997
212	VAL	7.58185	126.542
213	VAL	9.49642	129.222
214	HIS	9.08386	121.863
223	GLY	6.27689	106.335
224	THR	7.61212	117.788
225	PHE	7.49038	120.342
226	CYS	7.30757	115.321
229	ASP	7.40464	113.981
230	THR	8.42598	114.639
232	LEU	7.7545	117.14
234	LEU	7.81354	122.346
236	ASP	7.09908	116.939
237	LYS	7.87903	117.785
244	VAL	7.11589	123.48
245	ASP	8.26728	129.339
246	ILE	8.34499	126.31
247	LYS	7.72981	118.355
249	VAL	8.00422	121.926
251	LEU	8.08733	119.12
254	ARG	8.44829	117.728
255	LYS	7.54885	119.006
257	ARG	7.36485	120.7
263	THR	6.58046	105.183
265	ASP	7.74317	116.312
266	GLN	7.69807	119.838
267	LEU	7.42245	123.884
268	ARG	7.74263	121.313
270	SER	7.89338	115.721
272	LEU	8.34946	118.993
274	VAL	7.588	118.288
278	ALA	8.39258	124.967
280	PHE	7.4724	117.813
282	MET	7.91233	117.989
283	GLY	7.4811	108.012
284	ASP	7.98301	125.845
292	LYS	7.61346	121.762
298	ASP	8.21945	120.757
299	LEU	7.89541	122.235
300	GLU	8.107	123.15
306	ILE	7.85956	125.265
311	ARG	8.26803	122.644
315	ARG	8.15597	121.553
316	ILE	8.14977	123.558
318	GLU	8.16637	123.953
327	PHE	8.19054	127.34
